# A naturally evolved mutation in cavefish *mc3r* reshapes energy homeostasis across development in a nutrient-limited environment

**DOI:** 10.64898/2026.09.28.753823

**Authors:** Tyler Guzman, Tathagata Biswas, Vikas Tiwari, Edward Thum, Kyle Weaver, Kym Delventhal, Jonathan Wren, Cassidy Petree, Gaurav K. Varshney, Michael C. Rudolph, Chris Seidel, Nicolas Rohner, Jaya Krishnan

**Author notes:** Department of Anthropology, Baylor University, Houston, Texas, USA.

## Abstract

Food availability in natural habitats is often unpredictable and drives the selection of adaptive strategies in organisms to survive food scarcity. However, the genetic and molecular mechanisms that enable animals to survive under such nutritional extremes are poorly understood. Naturally adapted organisms therefore provide powerful genetic systems for uncovering the mechanisms that maintain energy homeostasis under nutritional extremes. Here, we leveraged the cavefish *Astyanax mexicanus* to identify a naturally occurring *Thr166Met* missense mutation in the melanocortin 3 receptor (*mc3r*) that reprograms energy homeostasis to facilitate adaptation to nutrient deprivation. To determine its functional consequences, we introduced the mutation into zebrafish *mc3r* using CRISPR/Cas9 genome editing. We show that adult *mc3r* mutants exhibit increased body size, adiposity, and hyperglycemia relative to wild-type animals, recapitulating key metabolic features of Tinaja cavefish and identifying *mc3r* as the first causal gene behind cavefish hyperglycemia. Investigations for early developmental consequences of the mutation revealed accelerated yolk utilization in mutant zebrafish larvae and strikingly elevated metabolic rates relative to WT, thus, uncovering a previously unrecognized role for *mc3r* in regulating energy expenditure. Importantly, the phenotype was also observed in Tinaja cavefish revealing a novel cavefish phenotype and establishing causal role for *mc3r* in elevated metabolic rate phenotype of cavefish. Together, these findings reveal that the *Thr166Met* variant produces distinct physiological consequences across life stages, enhanced energy storage and hyperglycemia in adulthood despite elevated larval energy expenditure. We propose that increased larval metabolism may support the energetic demands of enhanced foraging, whereas increased adiposity and blood glucose later in life provide energy reserves during periods of nutrient scarcity. More broadly, our study demonstrates how a single naturally evolved coding variant can reshape energy homeostasis across development and contribute to adaptation to nutrient-poor environments.
