## Supplementary material for "A naturally evolved mutation in cavefish *mc3r* reshapes energy homeostasis across development in a nutrient-limited environment": Guzman_Supplementary Data: Supplementary Data S9_KEGG.csv

	category	subcategory	ID	Description	GeneRatio	BgRatio	RichFactor	FoldEnrichment	zScore	pvalue	p.adjust	qvalue	geneID	Count
dre05168	Immune-Related	Infectious disease: viral	dre05168	Herpes simplex virus 1 infection	18/316	153/6521	0.117647058823529	2.42777364110201	4.03273787640615	0.000397113463181692	0.0170213293355946	0.0154112882464346	30400/58022/556399/100001092/768248/565759/405770/100885851/393650/564266/30763/335409/368481/100150889/403133/403126/751714/791704	18
dre00100	Metabolism	Lipid metabolism	dre00100	Steroid biosynthesis	6/316	22/6521	0.272727272727273	5.62802071346375	4.90659048408867	0.000476121100296352	0.0170213293355946	0.0154112882464346	565117/100004700/793309/563369/494102/564868	6
dre00591	Metabolism	Lipid metabolism	dre00591	Linoleic acid metabolism	6/316	22/6521	0.272727272727273	5.62802071346375	4.90659048408867	0.000476121100296352	0.0170213293355946	0.0154112882464346	797309/399485/100034366/393592/100148818/492789	6
dre03320	Metabolism	Endocrine system	dre03320	PPAR signaling pathway	11/316	75/6521	0.146666666666667	3.02662447257384	3.98341184140475	0.000880889662280173	0.0251934443412129	0.022810405991676	334561/334529/449677/393831/554095/378727/794841/30750/449925/100004228/100002756	11
dre04060	Immune-Related	Signaling molecules and interaction	dre04060	Cytokine-cytokine receptor interaction	17/316	158/6521	0.107594936708861	2.2203372856914	3.50407916142255	0.00157546380636468	0.0375485540516916	0.0339968505583958	562247/100134935/100002479/768248/563287/30125/405770/100134976/793920/560193/100885851/564348/100006301/571217/100329796/751714/791704	17
dre00590	Metabolism	Lipid metabolism	dre00590	Arachidonic acid metabolism	8/316	49/6521	0.163265306122449	3.36915525703952	3.75637337906442	0.00220232496282606	0.0438981690227246	0.0397458578564234	797309/399485/100034366/393592/393387/559020/100148818/492789	8
dre00980	Metabolism	Xenobiotics biodegradation and metabolism	dre00980	Metabolism of xenobiotics by cytochrome P450	9/316	61/6521	0.147540983606557	3.04466694334924	3.62049273594161	0.00245584162364893	0.0438981690227246	0.0397458578564234	322482/402841/394043/406703/723997/641479/100415798/100415800/556049	9
